# Root Walker: an automated pipeline for large scale quantification of early root growth responses at high spatial and temporal resolution

**DOI:** 10.1101/2022.11.16.516796

**Authors:** Platre Matthieu Pierre, Mehta Preyanka, Halvorson Zachary, Ling Zhang, Brent Lukas, Gleason F. Matias, Faizi Kian, Goulding Callum, Busch Wolfgang

## Abstract

Plants are sessile organisms that constantly adapt to their changing environment. The root is exposed to numerous environmental signals ranging from nutrients and water to microbial molecular patterns. These signals can trigger distinct responses including the rapid increase or decrease of root growth. Consequently, using root growth as a readout for signal perception can help decipher which external cues are perceived by roots, and how these signals are integrated. To date, studies measuring root growth responses using large numbers of roots have been limited by a lack of high-throughput image acquisition, poor scalability of analytical methods, or low spatiotemporal resolution. Here, we developed the Root Walker pipeline, which uses automated microscopes to acquire time-series images of many roots exposed to controlled treatments with high-spatiotemporal-resolution, in conjunction with fast and automated image analysis software. We demonstrate the power of Root Walker by quantifying root growth rate responses at different time and throughput scales upon treatments with natural auxin, and upon treatment with two mitogen-associated protein kinase cascade inhibitors. We find a concentration-dependent root growth response to auxin and reveal the specificity of one MAPK inhibitor. We further demonstrate the ability of Root Walker for conducting genetic screens by performing a genome wide association study on 260 accessions under 2 weeks. This revealed known and unknown root growth regulators. Root Walker promises to be a useful toolkit for the plant science community, allowing large-scale screening of root growth dynamics for a variety of purposes, including genetic screens for root sensing and root growth response mechanisms.
