## Supplementary material for "Root Walker: an automated pipeline for large scale quantification of early root growth responses at high spatial and temporal resolution": Table_S1

### Sheet: Sheet1
Accession	name	country	latitude	longitude	Nb_ROOT_EtOH	Mean_RGR_um/min_EtOH	VAR_RGR_um/min_EtOH	MED_RGR_um/min_EtOH	Area_UTC_EtOH	othername
265	PYL-6	FRA	44.65	-1.16667	12	8.52432	5.784	6.40088	6385.15	0
410	Doubravnik7	CZE	49.4211	16.3497	14	6.49219	2.62427	5.99563	4976.28	0
997	Ale-Stenar-56-14	SWE	55.3833	14.05	4	4.89818	0.296638	4.84438	3630.83	0
1002	Ale-Stenar-64-24	SWE	55.3833	14.05	10	4.81582	0.318493	4.02425	3511.37	0
1006	Ale-Stenar-77-31	SWE	55.3833	14.05	14	6.21116	1.25951	6.22946	4464.53	0
1061	Brösarp-11-135	SWE	55.7167	14.1333	12	3.70447	1.20814	3.26185	2676.7	0
1062	Brösarp-15-138	SWE	55.7167	14.1333	14	6.21879	1.84121	6.33767	4432.73	0
1063	Brösarp-21-140	SWE	55.7167	14.1333	7	3.51642	0.516959	3.4217	2489.18	0
1070	Brösarp-45-153	SWE	55.7167	14.1333	12	6.19204	1.59168	6.1708	4488.88	0
1158	Aledal-6-49	SWE	56.7	16.5167	14	6.29037	1.5836	5.55937	4295.31	0
1166	Aledal-14-73	SWE	56.7	16.5167	14	6.48224	4.35308	5.52407	4848.73	0
1254	Tos-82-387	SWE	59.4333	17.0167	13	6.33795	1.14949	6.2306	4507.24	0
1257	Tos-95-393	SWE	59.4333	17.0167	13	7.63831	1.7442	7.48215	5559.35	0
1317	Ängsö-74-430	SWE	59.5667	16.8667	14	7.11557	1.72439	5.48647	5584.97	0
1552	Sku-30	SWE	63.0833	18.3667	14	10.211	1.27639	8.28951	8004.96	0
4826	UKSW06-226	UK	50.4	-4.9	10	6.71094	1.28412	6.23606	5474.74	0
5830	App1-12	SWE	56.3333	15.9667	13	4.43771	0.745921	4.31735	3069.28	0
5832	App1-16	SWE	56.3333	15.9667	13	5.35679	1.09944	5.47147	3635.86	0
5836	Boo2-3	SWE	55.86	13.51	12	8.86704	2.09022	7.7273	6055.27	0
5860	Dra-3	SWE	62.6814	18.0165	6	8.98971	1.27637	7.74287	5711.8	0
5865	Dra1-4	SWE	55.76	14.12	13	4.68757	1.0342	4.51536	3188.42	0
5867	Dra2-1	SWE	55.76	14.12	6	5.33938	0.526996	5.27341	3841.84	0
5921	DraIV 3-7	CZE	49.4112	16.2815	9	5.44929	0.441902	5.4234	4035.94	0
6012	Eden-7	SWE	62.877	18.177	12	6.12273	0.777775	5.69904	4393.8	0
6013	Eden-9	SWE	62.877	18.177	11	4.85482	0.484197	4.83682	3390.08	0
6016	Eds-1	SWE	62.9	18.4	10	6.52758	0.780601	6.62015	4541.52	0
6019	Fjä1-2	SWE	56.06	14.29	7	5.33661	0.883407	5.43359	3865.28	0
6020	Fjä1-5	SWE	56.06	14.29	13	4.55189	0.828075	4.31735	3123.92	0
6022	Fjä2-6	SWE	56.06	14.29	13	4.19934	0.328448	3.72749	3092.78	0
6023	Fly2-1	SWE	55.7509	13.3712	11	5.1737	0.416577	5.63395	3543.93	0
6024	Fly2-2	SWE	55.7509	13.3712	13	5.09516	1.17503	4.51536	3633.51	0
6025	Gro-3	SWE	62.6437	17.7339	8	5.07451	0.414896	4.92866	3592.63	0
6034	Hov1-7	SWE	56.1	13.74	13	4.46922	0.299764	3.96652	3216.17	0
6036	Hov3-2	SWE	56.1	13.74	14	3.26753	0.666052	3.60606	2284.03	0
6038	Hov3-5	SWE	56.1	13.74	11	6.90785	2.66161	4.9387	3960.98	0
6039	Hovdala-2	SWE	56.1	13.74	10	5.25311	0.422327	5.3205	3690.66	0
6040	Kni-1	SWE	55.66	13.4	9	4.50575	0.238003	4.08538	2995.97	0
6041	Lis-3	SWE	56.0328	14.775	13	5.54954	2.00707	5.57047	3759.74	0
6042	Lom1-1	SWE	56.09	13.9	3	2.98335	1.53529	2.19381	2121.02	0
6069	Nyl-7	SWE	62.9513	18.2763	12	5.55436	2.06394	5.21342	3802.41	0
6070	Omn-1	SWE	62.9308	18.3448	10	3.94485	1.10002	3.58481	2839.92	0
6071	Omn-5	SWE	62.9308	18.3448	7	5.63269	1.22249	5.64123	3994.42	0
6073	ÖMö1-7	SWE	56.1481	15.8155	13	4.35322	0.582704	4.1917	3220.89	0
6074	Ör-1	SWE	56.4573	16.1408	9	6.08492	0.488768	6.19542	4248.63	0
6076	Rev-2	SWE	55.6942	13.4504	12	3.93925	0.89064	3.8253	2898.95	0
6077	Rev-3	SWE	55.6942	13.4504	11	4.97602	0.808519	5.18246	3379.44	0
6088	Stu1-1	SWE	56.4666	16.1284	8	6.82442	1.12225	6.69817	4966.71	0
6092	T1020	SWE	55.6514	13.2233	14	4.10097	0.713292	4.19284	2848.21	0
6094	T1040	SWE	55.6494	13.2147	14	4.01354	2.29913	3.63226	2923.94	0
6097	T1070	SWE	55.6481	13.2264	7	3.41535	0.588899	3.31691	2468.89	0
6100	T1110	SWE	55.6	13.2	12	4.0065	1.44267	4.08311	2821.18	0
6104	T1160	SWE	55.7	13.2	11	5.28187	1.83215	4.93685	3775.21	0
6105	T450	SWE	55.7967	13.1211	10	4.53163	0.194576	4.19831	3249.42	0
6106	T460	SWE	55.7931	13.1186	13	6.54881	0.940697	5.54069	4689.85	0
6108	T480	SWE	55.7989	13.1206	9	4.52926	1.29347	4.22612	3163.94	0
6118	T610	SWE	55.7	13.2	13	6.77411	1.05081	6.7323	4708.6	0
6125	T710	SWE	55.8403	13.3106	7	3.40913	0.390951	3.31691	2588.75	0
6132	T790	SWE	55.8386	13.3186	11	4.75045	0.651695	4.45554	3334.77	0
6136	T840	SWE	55.9336	13.5519	13	4.83222	1.09232	4.93856	3219.99	0
6137	T850	SWE	55.9419	13.5603	9	5.807	1.63314	5.40491	4157.44	0
6138	T860	SWE	55.9403	13.5511	12	4.70694	0.23757	4.45937	3370.72	0
6140	T880	SWE	55.9392	13.5539	12	5.57427	1.14269	5.51509	3886.99	0
6148	T960	SWE	55.9319	13.5508	13	4.91839	1.86471	4.86619	3279.18	0
6149	T970	SWE	55.9281	13.5481	8	2.69817	0.654951	3.24487	1949.08	0
6150	T980	SWE	55.9261	13.5319	5	5.20164	0.114516	5.25329	3839.7	0
6169	TÅD 01	SWE	62.8714	18.3447	9	6.34875	0.49345	6.48144	4644.97	0
6172	TÅD 04	SWE	62.8717	18.3436	7	4.56834	0.497296	3.86561	3428.99	0
6173	TÅD 05	SWE	62.8717	18.3419	8	4.97794	0.982199	4.74698	3754.14	0
6174	TÅD 06	SWE	62.8719	18.3422	9	5.92245	1.33839	5.72942	4252.96	0
6177	TÄL 03	SWE	62.6322	17.69	11	4.94428	0.657948	4.5042	3541.51	0
6184	TBÖ 01	SWE	62.8892	18.4522	11	5.14321	0.507063	5.36844	3720.85	0
6188	TDr-1	SWE	55.7683	14.1386	13	4.87466	1.17543	4.48715	3486.95	0
6189	TDr-2	SWE	55.7686	14.1383	13	3.62526	0.939726	3.69928	2636.24	0
6191	TDr-4	SWE	55.7689	14.1375	14	4.87811	0.647013	4.66294	3677.95	0
6192	TDr-5	SWE	55.7692	14.1369	8	4.49946	1.85354	4.70684	3216.1	0
6193	TDr-7	SWE	55.7694	14.1347	15	4.61982	1.88199	4.78993	3470.22	0
6194	TDr-8	SWE	55.7706	14.1342	14	4.54268	0.297399	4.03517	3146.14	0
6195	TDr-9	SWE	55.7708	14.1342	12	4.71866	0.53015	4.29876	3401.14	0
6201	TDr-16	SWE	55.7719	14.1211	9	4.66732	0.695552	4.73288	3233.41	0
6202	TDr-17	SWE	55.7717	14.1206	14	5.05132	0.536964	4.89678	3847.5	0
6203	TDr-18	SWE	55.7714	14.1208	11	3.69198	0.525072	3.65117	2529.04	0
6209	TEDEN 02	SWE	62.8836	18.1842	10	4.30506	1.24315	3.67684	3367.56	0
6210	TEDEN 03	SWE	62.8839	18.1836	11	4.13	0.585745	3.45774	3165.02	0
6220	TGR 01	SWE	62.806	18.1896	10	5.09169	3.55166	5.1198	3713.9	0
6221	TGR 02	SWE	62.806	18.1896	12	4.73989	0.695039	4.23593	3725.27	0
6231	TNY 04	SWE	62.96	18.2844	12	4.47279	0.853706	4.26326	3346.95	0
6235	TOM 01	SWE	62.9611	18.3589	13	7.56449	1.48523	6.87845	5241.11	0
6237	TOM 03	SWE	62.9619	18.35	13	5.18094	1.37986	4.59544	3721.88	0
6241	TOM 07	SWE	62.9614	18.3608	8	3.61592	0.796966	3.72753	2634.04	0
6242	Tomegap-2	SWE	55.7	13.2	9	5.49137	1.45091	5.30265	4254.37	0
6244	TRÄ 01	SWE	62.9169	18.4728	8	8.38687	0.937537	7.29162	6579.5	0
6258	TV-10	SWE	55.5796	14.3336	9	5.46758	2.34904	5.26417	3997.54	0
6897	Ag-0	FRA	45	1.3	10	3.87506	0.400663	3.32739	3013.46	CS28010
6900	Bil-5	SWE	63.324	18.484	10	4.40677	0.174607	3.74816	3275.73	CS28076
6903	Bor-4	CZE	49.4013	16.2326	8	4.81095	0.987547	4.32013	3446.63	CS28093
6904	Br-0	CZE	49.2	16.6166	11	5.26903	0.331508	5.20297	3790.73	CS28095
6909	Col-0	USA	38.3	-92.3	8	4.73381	1.50483	4.70854	3425.44	CS28167
6917	Fäb-2	SWE	63.0165	18.3174	7	6.09022	1.65829	5.98228	4366.08	CS28247
6918	Fäb-4	SWE	63.0165	18.3174	9	5.50602	2.07246	5.52566	3962.55	CS28248
6938	Ms-0	RUS	55.7522	37.6322	9	4.19118	0.271158	3.63787	3152.05	CS28501
6960	Ren-11	FRA	48.5	-1.41	6	2.9447	0.329238	3.29072	2182.37	CS28678
6961	Se-0	ESP	38.3333	-3.53333	11	5.38011	1.02179	5.46847	3991.2	CS28727
6970	Ts-1	ESP	41.7194	2.93056	13	5.34474	0.752942	5.37403	4152.95	CS28772
6973	Ull2-3	SWE	56.0648	13.9707	10	3.93586	0.327844	3.4561	2816.69	CS28791
7064	Cnt-1	UK	51.3	1.1	8	7.18722	0.423194	6.94905	5489.13	CS28160
7081	Co	POR	40.2077	-8.42639	13	6.94451	2.66966	6.31524	5048.3	CS28161
7207	Kyoto	JPN	35.0085	135.752	7	4.28702	1.16331	3.28176	3162.17	CS28425
7223	Li-2:1	GER	50.3833	8.0666	14	10.7298	1.8631	7.5898	7062.74	CS28453
7282	Or-0	GER	50.3827	8.01161	9	5.32228	2.43985	4.93664	3965.05	CS28587
7328	Sf-2	ESP	41.7833	3.03333	12	5.33004	1.78287	4.86108	4134.8	CS28731
7477	WAR	USA	41.7302	-71.2825	12	5.1853	0.670697	5.01277	3838.88	CS28812
8222	Lis-2	SWE	56.0328	14.775	13	5.30023	1.16017	5.06421	4070.85	0
8227	THÃ– 03	SWE	62.7989	17.9103	12	6.10753	3.11564	5.95799	4397.65	0
8234	Gul1-2	SWE	56.4606	15.8127	12	4.78992	0.799029	4.95164	3562.46	0
8241	Liarum	SWE	55.9473	13.821	9	3.53223	0.341291	3.31109	2485.83	0
8247	San-2	SWE	56.07	13.74	11	4.0997	2.70237	3.9057	2879.55	0
8249	Vimmerby	SWE	57.7	15.8	13	5.13077	1.10322	5.41504	3528.48	0
8256	BÃ¥1-2	SWE	56.4	12.9	13	5.28855	2.99892	4.34713	3766.32	0
8259	BÃ¥5-1	SWE	56.4	12.9	12	6.10834	0.307133	6.36748	4444.8	0
8264	Bla-1	ESP	41.6833	2.8	7	8.25078	0.617562	8.01793	6059.65	0
8326	Lis-1	SWE	56.0328	14.775	13	5.97449	1.83816	6.20239	4142.38	0
8334	Lu-1	SWE	55.71	13.2	10	5.03064	0.170621	4.69903	3800.4	0
8335	Lund	SWE	55.71	13.2	10	5.12933	2.47121	5.19793	3715.08	0
8357	Pla-0	ESP	41.5	2.25	12	4.93129	2.09165	4.95164	3454.8	0
8369	Rev-1	SWE	55.6942	13.4504	8	4.95309	1.55537	4.77774	3738.63	0
8386	Sr:5	SWE	58.9	11.2	9	5.49173	1.17431	5.2619	4018.58	0
8426	Ull1-1	SWE	56.06	13.97	10	4.53639	2.1252	4.24296	3350.31	0
8427	Ull2-13	SWE	56.0648	13.9707	11	3.06339	0.679125	2.26111	2388.97	0
9057	Vinslöv	SWE	56.1	13.9167	10	5.19784	2.81419	4.91773	3890.66	0
9058	Västervik	SWE	57.75	16.6333	12	4.53828	1.00749	4.69269	3295.71	0
9298	Edinburgh-1	UK	55.9681	-3.21833	12	5.88309	1.22127	5.82016	4271.27	CS75639
9323	Ådall 3	SWE	62.8622	18.336	7	5.77205	2.25162	5.81663	3992.75	0
9332	Bar 1	SWE	62.8698	18.381	7	5.16676	1.28809	4.87642	3591.44	0
9336	Bön 1	SWE	62.8794	18.4473	10	4.83263	2.23971	5.00977	3438.82	0
9339	Böt 1	SWE	57.7133	15.0689	9	4.41225	0.375887	4.42837	3276.94	0
9343	Dja 1	SWE	57.3089	18.1512	5	7.63653	2.81734	8.15514	5644.14	0
9363	EdJ 2	SWE	62.9147	18.4045	5	4.83901	2.3768	4.82774	3747	0
9369	EkS 2	SWE	57.6781	14.9986	10	5.24541	1.54012	5.44124	3962.14	0
9370	EkS 3	SWE	57.6781	14.9986	8	3.99013	1.83648	3.60253	2886.61	0
9380	FlyA 3	SWE	55.7488	13.3742	11	4.68958	0.486732	4.31616	3409.27	0
9391	Had-2	SWE	57.3263	15.8979	14	2.45166	0.673989	2.57246	1892.77	0
9392	Had-3	SWE	57.3263	15.8979	15	5.40829	1.52747	5.53365	3915.9	0
9399	Ham-1	SWE	55.4234	13.9905	14	4.79341	1.1376	4.63674	3588.01	0
9402	Hel-3	SWE	57.8765	14.8549	12	6.27005	0.565039	6.53036	4340.07	0
9404	HolA-1 1	SWE	55.7491	13.399	11	4.5456	0.998525	4.38886	3234.31	0
9405	HolA-1 2	SWE	55.7491	13.399	11	6.26588	1.08595	6.01832	4462.68	0
9412	Kor 3	SWE	57.2746	16.1494	12	4.77156	1.59101	5.0589	3502.29	0
9413	Kor 4	SWE	57.2746	16.1494	10	6.38916	0.533848	6.45886	4875.28	0
9436	Puk-1	SWE	56.1633	14.6806	9	3.7196	0.35411	3.4541	2816.63	0
9450	Spro 1	SWE	57.2545	18.2109	14	5.66262	2.06923	5.49933	4036.61	0
9452	Spro 3	SWE	57.2545	18.2109	9	3.57924	0.419102	3.04734	2670.12	0
9453	Ste 2	SWE	57.8009	18.5162	10	5.02645	0.282643	4.84642	3647.27	0
9471	Ull-A-1	SWE	56.0648	13.9707	13	6.08863	0.99127	5.79513	4449.29	0
9476	VårA 1	SWE	55.5796	14.3336	9	6.51721	3.0192	6.88821	4784.15	0
9513	IP-Adc-5	ESP	38.77	-4.07	8	4.68929	1.67931	5.05111	3438.47	Adc-5
9514	IP-Adm-0	ESP	39.15	-4.54	9	4.38812	0.44518	3.94693	3092.87	Adm-0
9517	IP-All-0	ESP	42.19	-7.8	13	5.02566	0.896415	5.06421	3386.89	All-0
9518	IP-Alm-0	ESP	39.88	-0.36	11	4.39127	0.853612	4.27185	3005.29	Alm-0
9519	IP-Ang-0	ESP	41.94	2.64	12	4.47855	0.839976	3.79474	3327.49	Ang-0
9521	IP-Bar-1	ESP	41.43	2.13	10	3.44054	0.772758	3.41943	2485.35	Bar-1
9523	IP-Ben-0	ESP	38.37	-2.66	13	4.65541	0.66566	4.20712	3349.79	Ben-0
9524	IP-Ber-0	ESP	42.52	-0.56	13	4.17941	0.942178	3.84087	2841.47	Ber-0
9525	IP-Bis-0	ESP	42.49	0.54	13	4.83439	0.681045	4.65538	3518.96	Bis-0
9527	IP-Cad-0	ESP	40.37	-5.74	12	5.55511	1.26647	5.68234	4055.09	Cad-0
9528	IP-Cal-0	ESP	40.94	-1.37	13	5.53482	0.583316	5.65407	4076.49	Cal-0
9529	IP-Cap-1	ESP	36.97	-3.36	13	4.6182	3.32281	4.28458	3326.82	Cap-1
9530	IP-Car-1	ESP	38.25	-4.32	12	4.20275	0.538452	3.74861	2976.46	Car-1
9531	IP-Cdc-3	ESP	41.21	-4.54	11	5.53411	2.14302	5.31936	4186.28	Cdc-3
9532	IP-Cdo-0	ESP	42.23	-4.64	13	4.62809	1.67108	4.6128	3246.28	Cdo-0
9535	IP-Coc-1	ESP	42.31	3.19	12	4.13089	0.596991	3.89536	2967.88	Coc-1
9537	IP-Cum-1	ESP	38.07	-6.66	13	2.77165	1.39723	2.67291	2009.47	Cum-1
9539	IP-Deh-1	ESP	40.29	-6.67	6	5.6416	0.557105	6.24806	4015.48	Deh-1
9540	IP-Elb-0	ESP	41.81	2.34	8	2.61248	0.487893	2.37634	1969.83	Elb-0
9541	IP-Fue-2	ESP	38.26	-5.42	14	3.27337	0.731744	3.26452	2315.02	Fue-2
9543	IP-Gra-0	ESP	36.77	-5.39	13	4.67688	0.317578	4.02295	3484.72	Gra-0
9545	IP-Her-12	ESP	39.4	-5.78	13	4.6714	0.27866	4.24813	3382.01	Her-12
9547	IP-Hor-0	ESP	41.67	2.62	12	4.98369	2.59532	5.0589	3646.73	Hor-0
9549	IP-Hum-2	ESP	42.23	-3.69	11	4.81323	0.238347	4.50587	3235.95	Hum-2
9554	IP-Lso-0	ESP	38.86	-3.16	12	5.60135	0.417764	5.7896	4077.29	Lso-0
9560	IP-Mot-0	ESP	38.19	-6.24	10	5.3231	0.34183	5.30182	3725.35	Mot-0
9565	IP-Orb-10	ESP	42.97	-1.23	10	3.27534	0.612274	3.4561	2296.92	Orb-10
9569	IP-Pds-1	ESP	42.87	-6.45	10	6.29908	0.912538	6.2707	4557.94	Pds-1
9571	IP-Pro-0	ESP	43.28	-6.01	13	4.02701	0.921227	3.69928	2845.94	Pro-0
9574	IP-Rel-0	ESP	38.6	-2.7	10	4.12554	0.515717	3.6748	3145.43	Rel-0
9578	IP-Sac-0	ESP	42.13	-6.7	13	4.50967	1.00135	4.36922	3208.05	Sac-0
9579	IP-San-10	ESP	38.33	-3.51	11	3.11404	1.92727	2.57694	2251.92	San-10
9581	IP-Sdv-3	ESP	42.84	-5.12	13	4.10032	0.431943	3.67107	2911.41	Sdv-3
9582	IP-Ses-0	ESP	41.48	-1.63	13	5.22783	0.677329	5.135	3784.45	Ses-0
9583	IP-Sne-0	ESP	37.09	-3.38	10	5.24248	1.164	5.41867	3518.12	Sne-0
9584	IP-Stp-0	ESP	41.19	-3.58	7	5.78389	0.151643	6.42424	4213.8	Stp-0
9587	IP-Tdc-0	ESP	41.5	-1.88	11	3.05388	0.356733	3.39105	2170.81	Tdc-0
9588	IP-Tol-7	ESP	42.11	0.6	9	4.87204	0.77633	4.30763	3737.84	Tol-7
9589	IP-Tor-1	ESP	41.6	-2.83	11	4.84132	0.61813	5.05262	3425.78	Tor-1
9590	IP-Trs-0	ESP	43.37	-5.49	9	3.44459	0.524385	3.4541	2496.42	Trs-0
9591	IP-Vad-0	ESP	42.86	-3.59	10	3.95358	0.570253	3.6748	2732.82	Vad-0
9595	IP-Vdt-0	ESP	40.89	-5.5	14	4.6854	1.21591	4.89823	3403.53	Vdt-0
9597	IP-Vig-1	ESP	42.31	-2.53	7	3.65338	1.06743	3.918	2704.2	Vig-1
9598	IP-Vim-0	ESP	41.88	-6.51	12	3.62809	0.71971	3.39797	2553.18	Vim-0
9599	IP-Vin-0	ESP	42.8	-5.77	13	4.18611	1.39933	3.57363	2918.83	ViÃ±-0
9601	IP-Voz-0	ESP	41.85	-1.88	10	3.9034	0.946147	3.61352	2887.28	Voz-0
9602	IP-Vpa-1	ESP	40.5	-3.96	11	4.51213	1.07526	4.15484	3170.28	Vpa-1
9676	Mitterberg-4-192	ITA	46.37	11.29	12	4.2831	1.02768	4.00812	3142.44	Mitterberg-4
9677	Mitterberg-4-193	ITA	46.37	11.29	8	3.59261	1.52557	3.67913	2727.28	Mitterberg-4
9685	Castelfed-2-201	ITA	46.34	11.29	11	5.26629	2.17514	5.26427	3654.77	Castelfed-2
9699	Kolar-1	BUL	41.37	23.14	12	4.23924	0.611205	4.00755	3004.77	Kolar-1
9798	Ha-P2-1	GER	48.54	9.01	7	4.95204	0.311662	4.44099	3522.81	Ha-P2-1
9799	Hart-2	GER	48.39	8.85	12	5.24689	0.521993	5.47959	3552.45	Hart-2
9809	TÃ¼-KB-6	GER	48.52	9.05	12	4.43408	0.428967	4.00755	3257.13	TÃ¼-KB-6
9820	Are-0	ESP	41	-4.71	8	6.35801	0.780319	6.37725	4485.89	Are-0
9821	Aru-0	ESP	41.81	2.49	9	5.77351	0.782281	5.68866	4327.51	Aru-0
9822	Aul-0	ESP	40.52	-4.02	10	3.5597	0.526426	3.32739	2550.14	Aul-0
9823	Bae-0	ESP	43.34	-5.84	12	5.65845	0.949939	5.69904	4086.86	Bae-0
9825	Boa-0	ESP	40.4	-3.88	5	5.68316	0.941155	5.88661	3957.93	Boa-0
9832	Cat-0	ESP	40.54	-3.69	8	5.3357	0.877339	5.60042	3755.16	Cat-0
9833	Cha-0	ESP	40.38	-4.21	10	4.3478	0.885417	4.42498	2986.92	Cha-0
9840	Dar-0	ESP	41.13	-1.43	7	3.7888	1.11167	3.76082	2761.5	Dar-0
9841	Ees-0	ESP	40.59	-4.15	8	5.27876	1.18023	4.98192	3984.79	Ees-0
9843	Elp-0	ESP	40.53	-3.92	11	4.64977	0.478319	4.60466	3338.57	Elp-0
9844	Esn-2	ESP	42.27	0.19	10	7.01322	2.25567	7.0883	4901.34	Esn-2
9845	Evs-0	ESP	40.48	-3.96	8	6.23822	0.661545	6.53814	4360.79	Evs-0
9848	Glo-1	ESP	40.11	-5.77	14	6.93581	1.04589	5.96291	4961.56	Glo-1
9850	Hec-0	ESP	42.86	-0.7	11	4.75109	0.652111	4.03907	3470.4	Hec-0
9852	Ini-0	ESP	40.46	-3.75	11	6.90969	1.74737	6.93246	4738.27	Ini-0
9853	Lac-0	ESP	43.33	-5.91	13	6.03145	0.476767	6.04695	4119.01	Lac-0
9856	Lch-0	ESP	40.51	-4	11	5.80904	0.884461	6.15418	4040.3	Lch-0
9857	Leg-0	ESP	40.33	-3.8	9	5.16436	1.85064	5.39174	3381.42	Leg-0
9864	Mat-0	ESP	41.76	2.69	12	5.26744	1.65095	5.42453	3750.02	Mat-0
9868	Moe-0	ESP	41.78	2.37	8	6.38239	0.954557	5.87379	4955.49	Moe-0
9869	Moj-0	ESP	36.76	-5.28	11	4.70015	3.01951	5.03564	3432.72	Moj-0
9873	Ndc-0	ESP	37.94	-5.45	12	3.31573	0.570963	3.32128	2325.98	Ndc-0
9875	Ovi-1	ESP	43.38	-5.87	8	9.148	3.13141	9.1104	6742.83	Ovi-1
9879	Per-0	ESP	37.6	-1.12	10	4.41319	0.994846	4.48033	3086.93	Per-0
9881	Pie-0	ESP	40.46	-5.32	9	3.73002	1.0749	3.3926	2711.7	Pie-0
9882	Pil-0	ESP	40.46	-4.26	8	5.55309	2.0379	5.39368	4025.68	Pil-0
9885	Prd-0	ESP	41.14	-3.68	11	5.91085	2.00199	6.18441	4203.29	Prd-0
9886	Pru-0	ESP	42.38	1.73	6	5.08965	1.92243	5.01788	3588	Pru-0
9894	Sen-0	ESP	42.59	0.76	5	2.48483	1.1977	2.55922	2019.09	Sen-0
9895	Sfb-6	ESP	41.78	2.57	10	5.10412	0.474493	5.39385	3634.61	Sfb-6
9897	Smt-1	ESP	40.95	-5.63	11	5.09003	0.402033	5.1193	3701.79	Smt-1
9898	Som-0	ESP	41.14	-3.58	14	7.42079	2.82086	6.11279	5486.08	Som-0
9899	Tau-0	ESP	42.54	0.84	11	3.41538	0.442378	3.4244	2471.67	Tau-0
9900	Tri-0	ESP	37.38	-6.01	14	5.01425	1.80604	5.21066	3362.53	Tri-0
9901	Urd-1	ESP	42.27	-2.98	12	3.99244	0.754694	3.93256	2869.03	Urd-1
9902	Usa-0	ESP	40.71	-3.24	10	7.94512	5.1968	7.27032	6284.43	Usa-0
9903	Val-0	ESP	42.31	-3.1	12	5.67699	0.660605	5.92742	4074.41	Val-0
9904	Vas-0	ESP	40.95	-3.31	12	4.84503	1.82263	5.19502	3366.41	Vas-0
9905	Ven-0	ESP	40.76	-4.01	11	4.81873	2.93736	4.81984	3412.3	Ven-0
9906	Mah-6	ESP	40	4.25	11	6.32243	2.59551	4.81984	5683.16	Mah-6
9933	VED-10	FRA	43.74	3.89	8	5.2563	1.28007	4.70113	3767.81	VED-10
9945	Leo-1	ESP	41.8	-3.11	12	4.27956	1.89159	3.9003	3104.12	Leo-1
9946	Mer-6	ESP	38.92	-6.34	12	3.9698	0.782847	3.94643	2949.52	Mer-6
9947	Ped-0	ESP	40.74	-3.9	3	1.34931	0.013549	0	969.854	Ped-0
9948	Pra-6	ESP	41.05	-3.54	11	6.06421	2.6919	5.28787	4630.62	Pra-6
9949	Qui-0	ESP	42.69	-6.93	9	2.79696	1.67111	2.19381	2130.66	Qui-0
9950	Vie-0	ESP	42.63	0.76	8	6.52043	0.79698	6.62728	4703.47	Vie-0
9998	Star-8	GER	48.43	8.82	10	2.99653	0.0888019	3.25404	2149.21	Star-8
9999	TueSB30-3	GER	48.53	9.06	7	9.50341	1.43924	7.44547	6514.46	TueSB30-3
10001	TueV-13	GER	48.52	9.05	11	3.77045	0.405596	3.65656	2683.1	TueV13
10009	Sij-2	UZB	41.45	70.05	9	5.78002	2.96106	5.89091	3986.58	ICE152
10015	Sha	AFG	37.29	71.3	14	5.57872	0.858353	5.82412	3930.78	Sha
